# Common DNA sequence variation influences 3-dimensional conformation of the human genome

**DOI:** 10.1101/592741

**Authors:** David U. Gorkin, Yunjiang Qiu, Ming Hu, Kipper Fletez-Brant, Tristin Liu, Anthony D. Schmitt, Amina Noor, Joshua Chiou, Kyle J Gaulton, Jonathan Sebat, Yun Li, Kasper D. Hansen, Bing Ren

## Abstract

The 3-dimensional (3D) conformation of chromatin inside the nucleus is integral to a variety of nuclear processes including transcriptional regulation, DNA replication, and DNA damage repair. Aberrations in 3D chromatin conformation have been implicated in developmental abnormalities and cancer. Despite the importance of 3D chromatin conformation to cellular function and human health, little is known about how 3D chromatin conformation varies in the human population, or whether DNA sequence variation between individuals influences 3D chromatin conformation. To address these questions, we performed Hi-C on Lymphoblastoid Cell Lines (LCLs) from 20 individuals. We identified thousands of regions across the genome where 3D chromatin conformation varies between individuals and found that this conformational variation is often accompanied by variation in gene expression, histone modifications, and transcription factor (TF) binding. Moreover, we found that DNA sequence variation influences several features of 3D chromatin conformation including loop strength, contact insulation, contact directionality and density of local *cis* contacts. We mapped hundreds of Quantitative Trait Loci (QTLs) associated with 3D chromatin features and found evidence that some of these same variants are associated at modest levels with other molecular phenotypes as well as complex disease risk. Our results demonstrate that common DNA sequence variants can influence 3D chromatin conformation, pointing to a more pervasive role for 3D chromatin conformation in human phenotypic variation than previously recognized.
