## Supplemental Tables 1-3 for "Common DNA sequence variation influences 3-dimensional conformation of the human genome"

### Sheet: Table S1 - LCLs
Individual ID	Cell line	Descriptive identifier used in manuscript	Gentoype call set	Link	Comments
NA18486	GM18486	YRI-1	1000 genomes, 20130502	ftp://ftp-trace.ncbi.nih.gov/1000genomes/ftp/release/20130502/	QTL discovery set
NA18505	GM18505	YRI-2	1000 genomes, 20130502	ftp://ftp-trace.ncbi.nih.gov/1000genomes/ftp/release/20130502/	QTL discovery set
NA18507	GM18507	YRI-3	1000 genomes, 20130502	ftp://ftp-trace.ncbi.nih.gov/1000genomes/ftp/release/20130502/	QTL discovery set
NA18508	GM18508	YRI-4	1000 genomes, 20130502	ftp://ftp-trace.ncbi.nih.gov/1000genomes/ftp/release/20130502/	QTL discovery set
NA18516	GM18516	YRI-5	1000 genomes, 20130502	ftp://ftp-trace.ncbi.nih.gov/1000genomes/ftp/release/20130502/	QTL discovery set
NA18522	GM18522	YRI-6	1000 genomes, 20130502	ftp://ftp-trace.ncbi.nih.gov/1000genomes/ftp/release/20130502/	QTL discovery set
NA19099	GM19099	YRI-7	1000 genomes, 20130502	ftp://ftp-trace.ncbi.nih.gov/1000genomes/ftp/release/20130502/	QTL discovery set
NA19141	GM19141	YRI-8	1000 genomes, 20130502	ftp://ftp-trace.ncbi.nih.gov/1000genomes/ftp/release/20130502/	QTL discovery set
NA19193	GM19193	YRI-9	N/A	N/A	Individual not included in 1000 genomes phases 1-3 releases. Excluded from our QTL search.
NA19204	GM19204	YRI-10	1000 genomes, 20130502	ftp://ftp-trace.ncbi.nih.gov/1000genomes/ftp/release/20130502/	QTL discovery set
NA19238	GM19238	YRI-11	1000 genomes, 20130502	ftp://ftp-trace.ncbi.nih.gov/1000genomes/ftp/release/20130502/	QTL discovery set
NA19239	GM19239	YRI-12	1000 genomes, 20130502	ftp://ftp-trace.ncbi.nih.gov/1000genomes/ftp/release/20130502/	QTL discovery set
NA19240	GM19240	YRI-13	1000 genomes, 20130502	ftp://ftp-trace.ncbi.nih.gov/1000genomes/ftp/release/20130502/	QTL validation set. Excluded from discovery set -- child of NA19238 & NA19239.
NA12878	GM12878	CEU-1	1000 genomes, 20130502	ftp://ftp-trace.ncbi.nih.gov/1000genomes/ftp/release/20130502/	QTL validation set. Excluded from discovery -- different population.
HG00731	HG00731	PUR-1	1000 genomes, 20130502	ftp://ftp-trace.ncbi.nih.gov/1000genomes/ftp/release/20130502/	QTL validation set. Excluded from discovery -- different population.
HG00732	HG00732	PUR-2	1000 genomes, 20130502	ftp://ftp-trace.ncbi.nih.gov/1000genomes/ftp/release/20130502/	QTL validation set. Excluded from discovery -- different population.
HG00733	HG00733	PUR-3	1000 genomes, 20130502	ftp://ftp-trace.ncbi.nih.gov/1000genomes/ftp/release/20130502/	Excluded from discovery -- different population. Excluded from validation -- related to HG00731 & HG00732
HG00512	HG00512	CHS-1	1000 genomes, 20101123	ftp://ftp-trace.ncbi.nih.gov/1000genomes/ftp/release/20101123/	QTL validation set. Excluded from discovery -- different population, different 1000 genomes callset.
HG00513	HG00513	CHS-2	1000 genomes, 20101123	ftp://ftp-trace.ncbi.nih.gov/1000genomes/ftp/release/20101123/	QTL validation set. Excluded from discovery -- different population, different 1000 genomes callset.
HG00514	HG00514	CHS-3	N/A	N/A	Individual not included in 1000 genomes phases 1-3 releases. Excluded from our QTL search.
All cell lines obtained from Coriell Biorepository

### Sheet: Table S2 - Public datasets
Data Type	Cell Line(s)	Reference
Hi-C	GM12878	Selvaraj et al. Nat Biotechnol 2014. PMID: 26541200
Hi-C	H1-ES, H1-ME, H1-MSC, H1-NPC, H1-TB	Dixon et al. Nature 2015. PMID: 25693564
Hi-C loop calls	GM12878	Rao et al. Cell 2014. PMID: 25497547
RNA-seq	GM12878, GM18505, GM19099, GM19193, GM19238, GM19239, GM19240	Kasowski et al., Science 2013. PMID: 24136358
ChIP-seq: H3K4me1, H3K4me3, H3K27ac, H3K27me3, H3K36me3, CTCF, SA1	GM12878, GM18486, GM18505, GM19099, GM19193, GM19238, GM19239, GM19240	Kasowski et al., Science 2013. PMID: 24136358
ChIP-seq: H3K4me1, H3K4me3, H3K27ac, H3K27me3, RNA Pol2	GM18505, GM18507, GM18508, GM18516, GM18522, GM19141, GM19193, GM19204, GM19238, GM19239	McVicker et al., Science 2013. PMID: 24136359
ChIP-seq: H3K4me1, H3K4me3, H3K27ac, H3K27me3	Many, see methods	Grubert et al., Cell 2015. PMID: 26300125
ChIP-seq: CTCF	Many, see methods	Ding et al., PLoS Genet 2015. PMID: 25919664
DNase	Many, see methods	Degner et al, Nature 2012. PMID: 22307276

### Sheet: Table S3 - Mapping Statistics
Cell line	Replicate	Total read pairs	Filtered read pairs*	cis pairs	cis pairs > 20kb	trans pairs	Comments	*after all filtering steps described in methods section 2a
GM18486	Rep1	415933977	185757649	113349224	90659353	72408425	N/A
GM18486	Rep2	359231436	176616591	92006669	70813743	84609922	N/A
GM18505	Rep1	220495006	93056121	55730236	27041461	37325885	N/A
GM18505	Rep2	208002851	139543196	93149807	66313935	46393389	N/A
GM18507	Rep1	407271804	160062117	96222121	54438987	63839996	N/A
GM18507	Rep2	216959783	135274594	92066581	66350134	43208013	N/A
GM18508	Rep1	259856081	105787642	59306671	36613830	46480971	N/A
GM18508	Rep2	206085115	135765040	73900804	62798941	61864236	N/A
GM18516	Rep1	244579380	100242103	62728537	47197125	37513566	N/A
GM18516	Rep2	208475558	131853124	85348959	65028845	46504165	N/A
GM18522	Rep1	259815784	98557148	65440875	50313011	33116273	N/A
GM18522	Rep2	211086990	91783713	59262044	46845820	32521669	N/A
GM19099	Rep1	390612727	192616502	127875365	91898210	64741137	N/A
GM19099	Rep2	363949643	177527321	99448630	76368159	78078691	N/A
GM19141	Rep1	208576421	84791112	58727890	38977398	26063222	N/A
GM19141	Rep2	215317280	148372822	100785517	71721562	47587305	N/A
GM19193	Rep1	219627429	94007428	57482391	37312924	36525037	N/A
GM19193	Rep2	209945273	96457656	65515133	43796278	30942523	N/A
GM19204	Rep1	201844172	206046515	140574443	82964197	65472072	N/A
GM19204	Rep2	223235496	151467184	76919952	50484521	74547232	N/A
GM19238	Rep1	452557000	202320463	112382658	85811149	89937805	N/A
GM19238	Rep2	265732118	116868081	69177218	54172802	47690863	N/A
GM19239	Rep1	259940557	115268336	69853354	48811517	45414982	N/A
GM19239	Rep2	418700116	200665674	133546829	105001294	67118845	N/A
GM19240	Rep1	204295768	181642708	135156995	88508100	46485713	N/A
GM19240	Rep2	262687935	227434252	147016866	95816662	80417386	N/A
HG00512	Rep1	252137179	112193033	50755896	34272955	61437137	N/A
HG00512	Rep2	201553804	97944325	55560917	41860904	42383408	N/A
HG00513	Rep1	314313891	134494773	63588904	45579976	70905869	N/A
HG00513	Rep2	204851405	100857200	58762075	44695243	42095125	N/A
HG00514	Rep1	293282247	129761251	77956696	37660671	51804555	N/A
HG00514	Rep2	193147807	97598238	65541541	36701527	32056697	N/A
HG00731	Rep1	266704332	117464554	63443361	38057707	54021193	N/A
HG00731	Rep2	197202456	96596251	55481286	36039751	41114965	N/A
HG00732	Rep1	332445085	153601989	88293214	42530407	65308775	N/A
HG00732	Rep2	208082938	106704533	65194423	36096381	41510110	N/A
HG00733	Rep1	288898911	129981382	68413699	40884289	61567683	N/A
HG00733	Rep2	236209721	107518172	65979381	36637401	41538791	N/A
GM12878	Rep1	425722696	214638053	87825597	58982478	126812456	Raw data previously published (see Table S2). Reprocessed here with uniform pipeline.
GM12878	Rep2	400692183	197229540	81081263	53248460	116148277	Raw data previously published (see Table S2). Reprocessed here with uniform pipeline.
H1-ES	Rep1	655975359	236327836	202440047	97980202	33887789	Raw data previously published (see Table S2). Reprocessed here with uniform pipeline.
H1-ES	Rep2	1343443711	529613511	363965271	149375774	165648240	Raw data previously published (see Table S2). Reprocessed here with uniform pipeline.
H1-ME	Rep1	840221620	384229339	314619860	132744043	69609479	Raw data previously published (see Table S2). Reprocessed here with uniform pipeline.
H1-ME	Rep2	619322962	244134479	217327332	136101453	26807147	Raw data previously published (see Table S2). Reprocessed here with uniform pipeline.
H1-MSC	Rep1	466376882	199703907	172002755	130636927	27701152	Raw data previously published (see Table S2). Reprocessed here with uniform pipeline.
H1-MSC	Rep2	507026048	232567639	198213923	151563786	34353716	Raw data previously published (see Table S2). Reprocessed here with uniform pipeline.
H1-NPC	Rep1	979148586	190568383	94466841	31963409	96101542	Raw data previously published (see Table S2). Reprocessed here with uniform pipeline.
H1-NPC	Rep2	552014534	252738145	119897849	42001461	132840296	Raw data previously published (see Table S2). Reprocessed here with uniform pipeline.
H1-TR	Rep1	733881381	298967740	237854120	59728087	61113620	Raw data previously published (see Table S2). Reprocessed here with uniform pipeline.
H1-TR	Rep2	540537224	213049597	128627163	72603822	84422434	Raw data previously published (see Table S2). Reprocessed here with uniform pipeline.
