## Supplemental Tables 6 for "Common DNA sequence variation influences 3-dimensional conformation of the human genome"

### Sheet: Table S6 - Phasing Results
Individual	Chromosome	Phased Span	Total Span	Phased SNP in MVP	Total SNP in MVP	Total Phased SNP	Total Heterozygous SNP	Completeness	Resolution	Accuracy(when parental genotypes available)
NA18486	chr1.a	120907051	121470158	103550	114592	103631	114673	0.9954	0.9036	NA
NA18486	chr1.b	105999125	106703641	95886	102392	96139	102645	0.9934	0.9365	NA
NA18486	chr2	243027765	243175292	220958	237399	221030	237471	0.9994	0.9308	NA
NA18486	chr3	197818461	197888277	188817	203660	188835	203678	0.9997	0.9271	NA
NA18486	chr4	190870750	191031708	191947	207124	191977	207154	0.9992	0.9267	NA
NA18486	chr5	180695945	180733048	171763	182745	171798	182780	0.9998	0.9399	NA
NA18486	chr6	170699590	170903384	172344	184016	172387	184059	0.9988	0.9366	NA
NA18486	chr7	159083843	159106954	152101	164419	152121	164439	0.9999	0.9251	NA
NA18486	chr8	146058938	146272040	150578	161579	150657	161658	0.9985	0.9319	NA
NA18486	chr9.a	47145622	47257238	46962	49786	46996	49820	0.9976	0.9433	NA
NA18486	chr9.b	74834284	75671241	64030	69478	64107	69555	0.9889	0.9216	NA
NA18486	chr10	135228891	135444716	133737	142698	133869	142830	0.9984	0.9372	NA
NA18486	chr11	134589776	134787508	121910	133185	121936	133211	0.9985	0.9153	NA
NA18486	chr12	133751227	133779773	121157	130863	121188	130894	0.9998	0.9258	NA
NA18486	chr13	96085281	96088155	97465	104540	97471	104546	1	0.9323	NA
NA18486	chr14	88191123	88288990	85012	92305	85056	92350	0.9989	0.921	NA
NA18486	chr15	82364158	82511292	75752	80643	75834	80725	0.9982	0.9394	NA
NA18486	chr16	90060958	90230655	85200	91587	85272	91659	0.9981	0.9303	NA
NA18486	chr17	81092267	81180030	70780	77525	70821	77566	0.9989	0.913	NA
NA18486	chr18	77696668	77954332	79034	83962	79066	83994	0.9967	0.9413	NA
NA18486	chr19	58837554	58888090	57295	65628	57344	65677	0.9991	0.873	NA
NA18486	chr20	62872985	62894519	59285	64322	59298	64335	0.9997	0.9217	NA
NA18486	chr21	38668305	38698220	38658	41659	38677	41678	0.9992	0.928	NA
NA18486	chr22	34323924	35187161	34217	37776	34612	38171	0.9755	0.9058	NA
NA18505	chr1.a	120919786	121470158	105902	117021	105921	117040	0.9955	0.905	NA
NA18505	chr1.b	104689101	106703967	95904	103554	96658	104308	0.9811	0.9261	NA
NA18505	chr2	243047973	243175292	218084	233425	218135	233476	0.9995	0.9343	NA
NA18505	chr3	197552777	197896735	187830	202114	187891	202175	0.9983	0.9293	NA
NA18505	chr4	190885164	191027015	197772	211658	197818	211704	0.9993	0.9344	NA
NA18505	chr5	180698608	180733234	167183	181231	167216	181264	0.9998	0.9225	NA
NA18505	chr6	170622100	170951163	167756	181179	167760	181252	0.9981	0.9259	NA
NA18505	chr7	159065582	159106978	154111	167299	154149	167337	0.9997	0.9212	NA
NA18505	chr8	146137778	146269036	146206	158312	146245	158351	0.9991	0.9235	NA
NA18505	chr9.a	45316801	47241002	48371	52136	48397	52296	0.9593	0.9278	NA
NA18505	chr9.b	74758107	75671241	64460	70639	64628	70807	0.9879	0.9125	NA
NA18505	chr10	135355648	135462277	129132	140105	129214	140187	0.9992	0.9217	NA
NA18505	chr11	134756979	134823638	129047	139239	129057	139249	0.9995	0.9268	NA
NA18505	chr12	133766677	133775137	121542	130708	121549	130716	0.9999	0.9299	NA
NA18505	chr13	96070660	96087971	99645	105955	99668	105978	0.9998	0.9405	NA
NA18505	chr14	88246138	88286553	86971	93239	87046	93314	0.9995	0.9328	NA
NA18505	chr15	82293120	82515033	78162	85151	78236	85225	0.9973	0.9179	NA
NA18505	chr16	90076333	90220103	82863	92419	82929	92485	0.9984	0.8966	NA
NA18505	chr17	81057587	81160370	67882	76136	67911	76169	0.9987	0.8916	NA
NA18505	chr18	77925567	78006268	76843	82541	76903	82601	0.999	0.931	NA
NA18505	chr19	58837858	58889515	56362	66862	56377	66924	0.9991	0.843	NA
NA18505	chr20	62840144	62891379	57525	63062	57553	63090	0.9992	0.9122	NA
NA18505	chr21	38683501	38702781	38390	41609	38399	41618	0.9995	0.9226	NA
NA18505	chr22	34074986	35183815	30612	36198	31238	36825	0.9685	0.8457	NA
NA18505	chrX	152192388	155198379	94045	103097	99164	108221	0.9806	0.9122	NA
NA18507	chr1.a	120797547	121470489	107886	114709	108066	114889	0.9945	0.9405	NA
NA18507	chr1.b	106046397	106705100	94142	101458	94359	101675	0.9938	0.9279	NA
NA18507	chr2	242981711	243175292	222630	234260	222795	234425	0.9992	0.9504	NA
NA18507	chr3	197809931	197842340	191692	201709	191708	201725	0.9998	0.9503	NA
NA18507	chr4	190887982	191027015	187991	199902	188017	199928	0.9993	0.9404	NA
NA18507	chr5	180695945	180780856	166776	175894	166807	175925	0.9995	0.9482	NA
NA18507	chr6	170753981	170901254	170872	183021	170903	183052	0.9991	0.9336	NA
NA18507	chr7	159071941	159113479	152943	161111	152961	161129	0.9997	0.9493	NA
NA18507	chr8	145974366	146274171	149333	158028	149378	158073	0.998	0.945	NA
NA18507	chr9.a	44562364	47198162	45196	47404	45519	47727	0.9442	0.9534	NA
NA18507	chr9.b	74596543	75647267	66310	70769	66468	70927	0.9861	0.937	NA
NA18507	chr10	135355648	135452687	133325	139889	133380	139944	0.9993	0.9531	NA
NA18507	chr11	134740836	134788947	134970	142450	135012	142492	0.9996	0.9475	NA
NA18507	chr12	133746872	133772306	129006	137019	129044	137057	0.9998	0.9415	NA
NA18507	chr13	96073374	96087971	98072	103479	98100	103507	0.9999	0.9478	NA
NA18507	chr14	87492436	88281851	85227	90944	85228	91075	0.9911	0.9371	NA
NA18507	chr15	82419673	82512924	76927	81244	76957	81274	0.9989	0.9469	NA
NA18507	chr16	90060958	90226549	84641	91646	84723	91728	0.9982	0.9236	NA
NA18507	chr17	81035846	81155006	73770	78419	73824	78473	0.9985	0.9407	NA
NA18507	chr18	77917453	78004413	76288	80028	76337	80077	0.9989	0.9533	NA
NA18507	chr19	58781930	58851797	60755	66936	60775	66966	0.9988	0.9077	NA
NA18507	chr20	62841151	62891379	57701	61511	57726	61536	0.9992	0.9381	NA
NA18507	chr21	38683846	38697412	39633	42581	39640	42588	0.9997	0.9308	NA
NA18507	chr22	34316425	35183899	34744	37945	35090	38291	0.9753	0.9156	NA
NA18508	chr1.a	121468564	121470158	107005	117926	107008	117929	1	0.9074	NA
NA18508	chr1.b	106638460	106704779	94730	104970	94835	105075	0.9994	0.9025	NA
NA18508	chr2	242977912	243169161	214296	230475	214352	230531	0.9992	0.9298	NA
NA18508	chr3	197833750	197842340	187941	205088	187959	205106	1	0.9164	NA
NA18508	chr4	190902470	191027354	187693	203679	187723	203709	0.9994	0.9215	NA
NA18508	chr5	180708964	180801251	165997	180098	166017	180124	0.9995	0.9217	NA
NA18508	chr6	170728594	170950132	171773	190869	171824	190926	0.9987	0.9	NA
NA18508	chr7	159065954	159107389	152109	165753	152165	165809	0.9997	0.9177	NA
NA18508	chr8	146141791	146270116	151542	163178	151607	163243	0.9991	0.9287	NA
NA18508	chr9.a	44817651	47197902	51525	55552	51772	55799	0.9496	0.9275	NA
NA18508	chr9.b	74597219	75648962	65820	73025	65949	73154	0.9861	0.9013	NA
NA18508	chr10	135363098	135456560	136559	147399	136611	147451	0.9993	0.9265	NA
NA18508	chr11	134628277	134807114	136394	147084	136419	147109	0.9987	0.9273	NA
NA18508	chr12	133667479	133780436	122518	133225	122594	133301	0.9992	0.9196	NA
NA18508	chr13	95962934	96087287	96515	104590	96553	104628	0.9987	0.9228	NA
NA18508	chr14	88158257	88286556	82837	91089	82911	91169	0.9986	0.9094	NA
NA18508	chr15	82385546	82515203	79180	85778	79260	85858	0.9984	0.9231	NA
NA18508	chr16	90059195	90214069	82143	91143	82228	91228	0.9983	0.9013	NA
NA18508	chr17	81058341	81184538	66022	75067	66123	75168	0.9985	0.8795	NA
NA18508	chr18	77939295	78006217	75942	82041	76002	82101	0.9991	0.9257	NA
NA18508	chr19	58785497	58880830	52169	63545	52195	63612	0.9984	0.821	NA
NA18508	chr20	62742690	62893911	61826	66101	61923	66198	0.9976	0.9353	NA
NA18508	chr21	38413176	38701223	38279	41807	38407	41935	0.9926	0.9156	NA
NA18508	chr22	34093673	35179777	37133	41298	37848	42013	0.9691	0.8992	NA
NA18508	chrX	152184881	155197402	87214	97018	92372	102181	0.9806	0.899	NA
NA18516	chr1.a	120773048	121471708	107129	115182	107184	115251	0.9943	0.9301	NA
NA18516	chr1.b	106024771	106705099	95199	100737	95474	101012	0.9936	0.945	NA
NA18516	chr2	242882715	243167617	225897	237530	225924	237557	0.9988	0.951	NA
NA18516	chr3	197298987	197837923	184284	191972	184345	192033	0.9973	0.96	NA
NA18516	chr4	190561430	191028307	199857	209732	199978	209853	0.9976	0.9529	NA
NA18516	chr5	180695945	180717283	166305	175598	166337	175630	0.9999	0.9471	NA
NA18516	chr6	170757747	170946701	161842	173777	161869	173804	0.9989	0.9313	NA
NA18516	chr7	158959951	159090092	155867	165338	155890	165361	0.9992	0.9427	NA
NA18516	chr8	146119614	146278321	150072	156729	150125	156782	0.9989	0.9575	NA
NA18516	chr9.a	45337000	47198162	48269	50025	48336	50207	0.9606	0.9649	NA
NA18516	chr9.b	75458151	75637116	68429	72705	68469	72754	0.9976	0.9412	NA
NA18516	chr10	135316644	135450669	135284	142988	135386	143090	0.999	0.9461	NA
NA18516	chr11	134758363	134818259	130671	137356	130695	137380	0.9996	0.9513	NA
NA18516	chr12	133745735	133772252	120285	126762	120331	126808	0.9998	0.9489	NA
NA18516	chr13	96033060	96088898	96709	102530	96741	102562	0.9994	0.9432	NA
NA18516	chr14	88235406	88287990	36351	37449	36351	46465	0.9994	0.9707	NA
NA18516	chr15	82441320	82514994	76869	81554	76890	81575	0.9991	0.9426	NA
NA18516	chr16	90046611	90204645	83653	88345	83691	88431	0.9983	0.9469	NA
NA18516	chr17	81089674	81189035	71188	77366	71240	77418	0.9988	0.9202	NA
NA18516	chr18	77954462	78004776	77037	80522	77073	80558	0.9994	0.9567	NA
NA18516	chr19	58639821	58955226	63349	69167	63502	69320	0.9947	0.9159	NA
NA18516	chr20	62811986	62891816	60300	63699	60351	63750	0.9987	0.9466	NA
NA18516	chr21	38683369	38704622	39756	42621	39765	42630	0.9995	0.9328	NA
NA18516	chr22	34729955	35191271	37230	40692	37376	40838	0.9869	0.9149	NA
NA18522	chr1.a	120574342	121470489	105439	114485	105439	114761	0.9926	0.921	NA
NA18522	chr1.b	106068995	106704462	99855	106712	99874	107024	0.994	0.9357	NA
NA18522	chr2	243027754	243175182	215941	230457	216018	230534	0.9994	0.937	NA
NA18522	chr3	197757799	197829690	191026	200525	191071	200570	0.9996	0.9526	NA
NA18522	chr4	190879429	191023024	198348	209252	198374	209278	0.9993	0.9479	NA
NA18522	chr5	180695037	180801059	169665	179480	169689	179504	0.9994	0.9453	NA
NA18522	chr6	170754127	170906057	172840	183237	172867	183264	0.9991	0.9433	NA
NA18522	chr7	158964656	159100622	155075	163221	155098	163245	0.9992	0.9501	NA
NA18522	chr8	146118580	146291679	148999	156027	149066	156094	0.9988	0.955	NA
NA18522	chr9.a	44724244	47257238	46357	48888	46687	49218	0.9464	0.9482	NA
NA18522	chr9.b	74502340	75647267	65167	69591	65167	69758	0.9849	0.9364	NA
NA18522	chr10	135350410	135454848	135863	144293	135942	144372	0.9992	0.9416	NA
NA18522	chr11	134757917	134858442	129541	138906	129544	138926	0.9993	0.9326	NA
NA18522	chr12	133571714	133773098	124310	132351	124332	132411	0.9985	0.9392	NA
NA18522	chr13	95962767	96088371	96368	101819	96411	101879	0.9987	0.9465	NA
NA18522	chr14	88243503	88289376	84859	90139	84918	90198	0.9995	0.9414	NA
NA18522	chr15	82401438	82514835	75861	80316	75921	80376	0.9986	0.9445	NA
NA18522	chr16	89993600	90232475	79340	86736	79491	86887	0.9974	0.9147	NA
NA18522	chr17	81074966	81180362	68722	76708	68727	76774	0.9987	0.8959	NA
NA18522	chr18	77939823	78006217	77237	81152	77296	81211	0.9992	0.9518	NA
NA18522	chr19	58848077	58870397	57739	65679	57752	65692	0.9996	0.8791	NA
NA18522	chr20	62815426	62902936	58613	62774	58662	62823	0.9986	0.9337	NA
NA18522	chr21	38643484	38687070	39703	42373	39742	42412	0.9989	0.937	NA
NA18522	chr22	34316424	35181937	33421	37124	33689	37392	0.9754	0.9003	NA
NA19099	chr1.a	120919522	121470158	103670	112200	103705	112235	0.9955	0.924	NA
NA19099	chr1.b	106040926	106705100	99121	107441	99445	107765	0.9938	0.9226	NA
NA19099	chr2	243061409	243175292	217650	232382	217690	232422	0.9995	0.9366	NA
NA19099	chr3	197648358	197833868	190307	202157	190349	202199	0.9991	0.9414	NA
NA19099	chr4	190996371	191031916	193266	206103	193266	206129	0.9998	0.9377	NA
NA19099	chr5	180694277	180779482	167066	179024	167097	179055	0.9995	0.9332	NA
NA19099	chr6	170773135	170953290	172153	183303	172189	183339	0.999	0.9392	NA
NA19099	chr7	159070997	159103556	157211	170013	157256	170058	0.9998	0.9247	NA
NA19099	chr8	146131295	146280716	144793	155641	144839	155687	0.999	0.9303	NA
NA19099	chr9.a	45490565	47203601	49900	52843	49912	52944	0.9637	0.9443	NA
NA19099	chr9.b	74983042	75637127	65750	72533	65750	72710	0.9914	0.9065	NA
NA19099	chr10	135355651	135458024	129542	139393	129611	139462	0.9992	0.9293	NA
NA19099	chr11	134757899	134823046	136715	144872	136725	144907	0.9995	0.9437	NA
NA19099	chr12	133748429	133771082	121719	133204	121725	133225	0.9998	0.9138	NA
NA19099	chr13	96019901	96083471	96196	103910	96234	103948	0.9993	0.9258	NA
NA19099	chr14	88271201	88289376	86616	93181	86632	93197	0.9998	0.9296	NA
NA19099	chr15	82394884	82516183	75785	82301	75850	82366	0.9985	0.9208	NA
NA19099	chr16	90046611	90215745	84069	90840	84169	90940	0.9981	0.9255	NA
NA19099	chr17	81089393	81187200	72068	78198	72115	78245	0.9988	0.9216	NA
NA19099	chr18	77965363	78004215	74838	79858	74857	79877	0.9995	0.9371	NA
NA19099	chr19	58846775	58958139	61660	69934	61681	69955	0.9981	0.8817	NA
NA19099	chr20	62821398	62900818	54793	59407	54821	59435	0.9987	0.9223	NA
NA19099	chr21	38671745	38698220	38408	41412	38419	41423	0.9993	0.9275	NA
NA19099	chr22	34316720	35179902	35287	39415	35682	39810	0.9755	0.8953	NA
NA19099	chrX	152220188	155198246	99063	107583	103905	112428	0.9808	0.9208	NA
NA19141	chr1.a	120773958	121474080	107083	116602	107345	116864	0.9942	0.9184	NA
NA19141	chr1.b	106087115	106704308	96400	105270	96408	105604	0.9942	0.9157	NA
NA19141	chr2	242991108	243168937	221704	236911	221775	236982	0.9993	0.9358	NA
NA19141	chr3	197815793	197888282	183535	195114	183558	195137	0.9996	0.9407	NA
NA19141	chr4	190850420	191027354	199430	211213	199484	211267	0.9991	0.9442	NA
NA19141	chr5	180695037	180801251	162208	175452	162217	175482	0.9994	0.9245	NA
NA19141	chr6	170728594	170898222	168672	180675	168714	180717	0.999	0.9336	NA
NA19141	chr7	159070331	159104313	153179	165922	153204	165947	0.9998	0.9232	NA
NA19141	chr8	146118580	146289619	148436	159147	148512	159223	0.9988	0.9327	NA
NA19141	chr9.a	45348184	47204762	51320	53948	51452	54129	0.9607	0.9513	NA
NA19141	chr9.b	74842635	75642426	64525	69043	64586	69104	0.9894	0.9346	NA
NA19141	chr10	135236756	135450019	128972	137909	129050	137987	0.9984	0.9352	NA
NA19141	chr11	134717664	134858766	130718	140675	130806	140763	0.999	0.9292	NA
NA19141	chr12	133670051	133774754	122110	130996	122133	131060	0.9992	0.9322	NA
NA19141	chr13	96041332	96083686	94339	100876	94374	100911	0.9996	0.9352	NA
NA19141	chr14	88238721	88285638	86763	92550	86825	92612	0.9995	0.9375	NA
NA19141	chr15	82069731	82516136	72977	78709	73021	78753	0.9946	0.9272	NA
NA19141	chr16	90040238	90220609	81325	88122	81396	88193	0.998	0.9229	NA
NA19141	chr17	81087849	81180362	72916	79785	72920	79824	0.9989	0.9139	NA
NA19141	chr18	77947128	78005044	74708	79083	74763	79138	0.9993	0.9447	NA
NA19141	chr19	58758596	58891098	56455	64547	56508	64600	0.9978	0.8746	NA
NA19141	chr20	62768500	62811561	57281	62363	57315	62397	0.9993	0.9185	NA
NA19141	chr21	38667657	38708032	37773	40787	37779	40820	0.999	0.9261	NA
NA19141	chr22	34311480	35182731	36920	40327	37249	40656	0.9752	0.9155	NA
NA19204	chr1.a	120919821	121470489	99201	109662	99241	109702	0.9955	0.9046	NA
NA19204	chr1.b	105229418	106705099	94064	103229	94080	103795	0.9862	0.9112	NA
NA19204	chr2	242841960	243174290	217187	238791	217511	239115	0.9986	0.9095	NA
NA19204	chr3	197791199	197842340	185673	201894	185704	201925	0.9997	0.9197	NA
NA19204	chr4	190888112	191032157	188933	210000	188976	210043	0.9993	0.8997	NA
NA19204	chr5	180701105	180780856	165271	179638	165306	179673	0.9996	0.92	NA
NA19204	chr6	170699273	170946701	163740	183257	163772	183352	0.9986	0.8935	NA
NA19204	chr7	159071941	159103777	145567	164965	145593	164995	0.9998	0.8824	NA
NA19204	chr8	146134416	146272592	143794	156478	143857	156541	0.9991	0.9189	NA
NA19204	chr9.a	44840913	47203516	46500	49878	46727	50105	0.95	0.9323	NA
NA19204	chr9.b	74639395	75637116	63436	70511	63577	70652	0.9868	0.8997	NA
NA19204	chr10	135358023	135463811	127560	138651	127618	138709	0.9992	0.92	NA
NA19204	chr11	134738990	134821796	125020	136127	125097	136204	0.9994	0.9184	NA
NA19204	chr12	133685601	133766972	123681	138864	123723	138906	0.9994	0.8907	NA
NA19204	chr13	95986523	96084821	91950	100692	91979	100721	0.999	0.9132	NA
NA19204	chr14	88267666	88288657	81276	90081	81314	90119	0.9998	0.9023	NA
NA19204	chr15	82395008	82514994	74177	82682	74257	82762	0.9986	0.8971	NA
NA19204	chr16	90076885	90230255	79863	89285	79925	89347	0.9983	0.8945	NA
NA19204	chr17	81089044	81184544	66858	76520	66897	76559	0.9988	0.8737	NA
NA19204	chr18	77770807	78003702	76447	83543	76518	83614	0.997	0.9151	NA
NA19204	chr19	58839965	58915890	57648	67318	57672	67342	0.9987	0.8564	NA
NA19204	chr20	62799331	62889246	57589	63774	57634	63819	0.9986	0.903	NA
NA19204	chr21	38683936	38697412	37671	42509	37675	42513	0.9997	0.8862	NA
NA19204	chr22	34912315	35182320	33789	38725	33797	38784	0.9923	0.8725	NA
NA19204	chrX	152206674	155191460	91780	107619	97020	112863	0.9808	0.8528	NA
NA19238	chr1.a	120920492	121474082	103928	114293	103969	114334	0.9954	0.9093	NA
NA19238	chr1.b	105347345	106703800	97958	106763	98306	107111	0.9873	0.9175	NA
NA19238	chr2	243046519	243156303	216728	236780	216774	236826	0.9996	0.9153	NA
NA19238	chr3	197791010	197901785	183333	199813	183368	199848	0.9994	0.9175	NA
NA19238	chr4	190888112	191029218	188837	204637	188847	204664	0.9993	0.9228	NA
NA19238	chr5	180698125	180779129	170091	182847	170122	182878	0.9996	0.9302	NA
NA19238	chr6	170757748	170985578	170148	187440	170192	187488	0.9987	0.9078	NA
NA19238	chr7	159070567	159112131	153079	168365	153114	168400	0.9997	0.9092	NA
NA19238	chr8	146118523	146277881	146953	158989	146979	159026	0.9989	0.9243	NA
NA19238	chr9.a	47145339	47203516	48735	52763	48770	52798	0.9988	0.9237	NA
NA19238	chr9.b	74617652	75569162	64811	70901	64981	71071	0.9874	0.9141	NA
NA19238	chr10	135435018	135463509	134885	145761	134894	145770	0.9998	0.9254	NA
NA19238	chr11	134758363	134826089	130125	143172	130150	143197	0.9995	0.9089	NA
NA19238	chr12	133752840	133774874	118802	131232	118818	131261	0.9998	0.9053	NA
NA19238	chr13	95994819	96088211	96183	103554	96189	103560	0.999	0.9288	NA
NA19238	chr14	88247752	88288686	80734	87376	80759	87401	0.9995	0.924	NA
NA19238	chr15	82399526	82515641	75315	82933	75317	82991	0.9986	0.9081	NA
NA19238	chr16	90055184	90206408	76826	86029	76890	86111	0.9983	0.893	NA
NA19238	chr17	81127310	81184588	70805	78941	70834	78970	0.9993	0.8969	NA
NA19238	chr18	77951883	78003938	71721	78624	71754	78657	0.9993	0.9122	NA
NA19238	chr19	58840269	58960848	56621	65366	56650	65395	0.998	0.8662	NA
NA19238	chr20	62683266	62860438	52804	58554	52856	58606	0.9972	0.9018	NA
NA19238	chr21	38683798	38704622	39114	43042	39122	43050	0.9995	0.9087	NA
NA19238	chr22	34295127	35184815	36410	40293	36779	40662	0.9747	0.9036	NA
NA19238	chrX	152213987	155179640	85000	95596	89657	100258	0.9809	0.8892	NA
NA19239	chr1.a	120917344	121470158	111756	119706	111789	119739	0.9955	0.9336	NA
NA19239	chr1.b	106074834	106705100	95759	103735	96035	104011	0.9941	0.9231	NA
NA19239	chr2	242981711	243167617	219364	233651	219412	233699	0.9992	0.9389	NA
NA19239	chr3	197788714	197847120	188315	200201	188347	200233	0.9997	0.9406	NA
NA19239	chr4	190847143	191027354	197493	211530	197536	211573	0.9991	0.9336	NA
NA19239	chr5	180681315	180865356	168300	182269	168322	182299	0.999	0.9234	NA
NA19239	chr6	170700802	170962011	172193	185134	172221	185162	0.9985	0.9301	NA
NA19239	chr7	159068789	159103556	155200	167129	155214	167143	0.9998	0.9286	NA
NA19239	chr8	146159553	146289179	141819	150676	141836	150693	0.9991	0.9412	NA
NA19239	chr9.a	44831587	47198162	48307	50479	48473	50645	0.9499	0.957	NA
NA19239	chr9.b	75488820	75547139	65082	69855	65105	69878	0.9992	0.9317	NA
NA19239	chr10	135337249	135454848	132217	141869	132300	141952	0.9991	0.932	NA
NA19239	chr11	134758136	134794933	128542	137566	128551	137594	0.9997	0.9344	NA
NA19239	chr12	133635402	133773340	126296	137205	126409	137318	0.999	0.9205	NA
NA19239	chr13	96062406	96088527	98663	104926	98691	104954	0.9997	0.9403	NA
NA19239	chr14	88189946	88275785	83923	90435	83933	90458	0.999	0.928	NA
NA19239	chr15	82268899	82507787	75278	82056	75369	82147	0.9971	0.9174	NA
NA19239	chr16	90059180	90213733	82204	88933	82300	89029	0.9983	0.9243	NA
NA19239	chr17	81093077	81149458	70487	78236	70520	78269	0.9993	0.901	NA
NA19239	chr18	77925813	78004586	73499	77947	73510	77969	0.999	0.9429	NA
NA19239	chr19	58596571	58961980	60382	67723	60615	67956	0.9938	0.8916	NA
NA19239	chr20	62814090	62896332	57640	62188	57687	62235	0.9987	0.9269	NA
NA19239	chr21	38656482	38704719	36431	40181	36451	40201	0.9988	0.9067	NA
NA19239	chr22	34347737	35183416	35855	39539	35883	39906	0.9763	0.9068	NA
NA19240	chr1.a	120920492	121474082	108859	113363	108892	113396	0.9954	0.9603	0.9866
NA19240	chr1.b	106087175	106705100	101703	105101	101712	105237	0.9942	0.9677	0.9879
NA19240	chr2	243028769	243156303	224623	232138	224668	232183	0.9995	0.9676	0.9893
NA19240	chr3	197600649	197837830	194309	199526	194437	199654	0.9988	0.9739	0.9893
NA19240	chr4	190807264	191023024	204953	211021	205011	211079	0.9989	0.9712	0.9846
NA19240	chr5	180698123	180865356	170251	176607	170292	176648	0.9991	0.964	0.9877
NA19240	chr6	170732604	170984871	175343	181007	175375	181039	0.9985	0.9687	0.9834
NA19240	chr7	158912527	159111107	162661	168352	162688	168379	0.9988	0.9662	0.99
NA19240	chr8	145905368	146282682	157167	162035	157252	162120	0.9974	0.97	0.9861
NA19240	chr9.a	44817651	47200148	47506	48672	47533	48876	0.9495	0.976	0.9916
NA19240	chr9.b	75450173	75565162	68191	70684	68242	70735	0.9985	0.9647	0.988
NA19240	chr10	135435094	135461827	136554	141451	136562	141463	0.9998	0.9654	0.9885
NA19240	chr11	134725584	134817842	137200	141338	137279	141417	0.9993	0.9707	0.9867
NA19240	chr12	133687242	133781338	131498	134521	131545	134568	0.9993	0.9775	0.9889
NA19240	chr13	96064565	96088211	101950	105153	101956	105159	0.9998	0.9695	0.988
NA19240	chr14	88240433	88286378	86112	88929	86170	88991	0.9995	0.9683	0.9852
NA19240	chr15	82218751	82430161	77962	80528	77990	80566	0.9974	0.9681	0.9866
NA19240	chr16	89959369	90206306	86661	89150	86809	89298	0.9973	0.9721	0.987
NA19240	chr17	81011515	81172731	76591	79524	76625	79558	0.998	0.9631	0.987
NA19240	chr18	77954462	78004586	77762	79666	77800	79704	0.9994	0.9761	0.9852
NA19240	chr19	58481194	58961937	66613	69656	66717	69760	0.9919	0.9563	0.9832
NA19240	chr20	62852824	62890324	62098	64330	62110	64342	0.9994	0.9653	0.9898
NA19240	chr21	38683895	38704719	40292	42349	40300	42357	0.9995	0.9514	0.9871
NA19240	chr22	34326750	35190037	36894	38743	37179	39028	0.9755	0.9523	0.9851
NA19240	chrX	152217690	155197378	94042	100092	98797	104851	0.9808	0.9396	0.9655
HG00512	chr1.a	120489416	121302368	54408	79641	54430	79742	0.9933	0.6832	NA
HG00512	chr1.b	105129018	106643041	55459	68766	55478	68854	0.9858	0.8065	NA
HG00512	chr2	242652669	243174273	112855	158348	112958	158468	0.9979	0.7127	NA
HG00512	chr3	197703566	197874304	109163	136827	109169	136905	0.9991	0.7978	NA
HG00512	chr4	190831172	191029310	105839	139926	105841	139932	0.999	0.7564	NA
HG00512	chr5	180520334	180728136	93065	122111	93088	122142	0.9989	0.7621	NA
HG00512	chr6	170657404	170862269	92703	129579	92728	129610	0.9988	0.7154	NA
HG00512	chr7	158812806	159091820	83700	115202	83719	115406	0.9983	0.7266	NA
HG00512	chr8	146050034	146199087	79626	107684	79638	107701	0.999	0.7394	NA
HG00512	chr9.a	44024911	47219122	26493	31791	26672	32111	0.9324	0.8334	NA
HG00512	chr9.b	70003645	75508244	35109	51413	35327	51813	0.9271	0.6829	NA
HG00512	chr10	135332970	135443232	78833	101491	78866	101535	0.9992	0.7768	NA
HG00512	chr11	134709017	134875463	72050	98630	72107	98709	0.9988	0.7305	NA
HG00512	chr12	133304083	133780138	75427	95239	75569	95403	0.9964	0.792	NA
HG00512	chr13	95530922	96088980	53821	73720	54168	74149	0.9942	0.7301	NA
HG00512	chr14	87012032	88286825	46852	64203	46994	64466	0.9856	0.7298	NA
HG00512	chr15	81827749	82483515	42395	57445	42422	57497	0.9921	0.738	NA
HG00512	chr16	90024825	90232712	42289	62018	42350	62094	0.9977	0.6819	NA
HG00512	chr17	80507730	81148941	31939	49365	31969	49824	0.9921	0.647	NA
HG00512	chr18	77751046	78004598	41691	55586	41819	55738	0.9968	0.75	NA
HG00512	chr19	56376303	59022802	28675	40805	30719	43038	0.9552	0.7027	NA
HG00512	chr20	62486346	62891260	30642	41183	30642	41264	0.9936	0.744	NA
HG00512	chr21	38168451	38699252	20540	29145	20601	29257	0.9863	0.7048	NA
HG00512	chr22	34529236	35157848	16194	27769	16247	27859	0.9821	0.5832	NA
HG00513	chr1.a	120400762	121389447	58225	74264	58290	74385	0.9919	0.784	NA
HG00513	chr1.b	104627186	106643596	56375	67741	56452	67867	0.9811	0.8322	NA
HG00513	chr2	242867310	243174151	128119	151428	128250	151571	0.9987	0.8461	NA
HG00513	chr3	197613025	197818617	112394	133101	112423	133134	0.999	0.8444	NA
HG00513	chr4	190647285	191031723	126280	146746	126280	146791	0.998	0.8605	NA
HG00513	chr5	180412313	180861580	96833	122506	96930	122619	0.9975	0.7904	NA
HG00513	chr6	170559516	170859702	102893	125544	102912	125574	0.9982	0.8196	NA
HG00513	chr7	158840219	159087913	93232	112749	93353	112887	0.9984	0.8269	NA
HG00513	chr8	146120247	146260844	91631	107685	91681	107741	0.999	0.8509	NA
HG00513	chr9.a	43516084	47219814	29150	33771	29221	34091	0.9216	0.8632	NA
HG00513	chr9.b	72437619	75633102	39805	50196	40092	50570	0.9578	0.793	NA
HG00513	chr10	134634727	135428537	79490	93089	79570	93217	0.9941	0.8539	NA
HG00513	chr11	134425737	134815515	85676	100452	85747	100551	0.9971	0.8529	NA
HG00513	chr12	133525656	133779274	74215	91263	74327	91390	0.9981	0.8132	NA
HG00513	chr13	95745949	96088848	57175	67845	57383	68113	0.9964	0.8427	NA
HG00513	chr14	87727234	88230596	52311	63723	52348	63804	0.9943	0.8209	NA
HG00513	chr15	82218411	82445216	46370	55345	46422	55420	0.9973	0.8378	NA
HG00513	chr16	90008230	90232712	50662	61776	50679	61808	0.9975	0.8201	NA
HG00513	chr17	81049787	81184462	39898	51600	39964	51674	0.9983	0.7732	NA
HG00513	chr18	77938089	78004494	46915	56145	46936	56173	0.9992	0.8356	NA
HG00513	chr19	58520448	58869737	30035	44798	30050	45268	0.9941	0.6705	NA
HG00513	chr20	62670387	62892704	34810	40857	34867	40924	0.9965	0.852	NA
HG00513	chr21	37405001	38697067	22722	26940	22768	27053	0.9666	0.8434	NA
HG00513	chr22	33974103	35185716	18379	25338	18817	25829	0.9656	0.7254	NA
HG00731	chr1.a	119821656	121470158	72687	87810	72957	88080	0.9864	0.8278	NA
HG00731	chr1.b	105069629	106705099	74865	81764	75427	82327	0.9847	0.9156	NA
HG00731	chr2	242926941	243174090	155373	175242	155477	175346	0.999	0.8866	NA
HG00731	chr3	197595980	197855528	134360	154150	134373	154164	0.9987	0.8716	NA
HG00731	chr4	190876504	191033624	161169	178105	161200	178167	0.9992	0.9049	NA
HG00731	chr5	180542852	180779129	125334	144967	125440	145155	0.9987	0.8646	NA
HG00731	chr6	170685080	170921065	118642	140406	118676	140440	0.9986	0.845	NA
HG00731	chr7	158754098	159078099	117787	135199	117904	135316	0.998	0.8712	NA
HG00731	chr8	146058259	146255856	107338	121027	107456	121145	0.9987	0.8869	NA
HG00731	chr9.a	38450005	47245223	32698	36963	32785	38188	0.8138	0.8846	NA
HG00731	chr9.b	74520397	75651134	50692	56725	50839	56963	0.9851	0.8936	NA
HG00731	chr10	135357929	135458008	100860	116560	100891	116619	0.9993	0.8653	NA
HG00731	chr11	134713015	134823046	100415	109427	100541	109553	0.9992	0.9176	NA
HG00731	chr12	133585946	133766202	96383	107761	96585	107963	0.9987	0.8944	NA
HG00731	chr13	95922508	96087971	76552	84786	76735	84989	0.9983	0.9029	NA
HG00731	chr14	88259708	88289376	63233	72963	63235	72976	0.9997	0.8666	NA
HG00731	chr15	82373218	82514703	55589	65842	55682	65935	0.9983	0.8443	NA
HG00731	chr16	89382544	90226549	50213	64179	50576	64542	0.9907	0.7824	NA
HG00731	chr17	80994801	81184588	49076	59194	49150	59278	0.9977	0.8291	NA
HG00731	chr18	77858001	78004335	56165	61995	56250	62105	0.9981	0.906	NA
HG00731	chr19	58838063	58977409	40870	52592	40927	52649	0.9976	0.7771	NA
HG00731	chr20	62758900	62894120	40573	48304	40698	48429	0.9979	0.84	NA
HG00731	chr21	37972306	38682831	29403	33625	29505	33804	0.9816	0.8744	NA
HG00731	chr22	33822526	35184053	24585	30523	24688	31170	0.9613	0.8055	NA
HG00732	chr1.a	120917811	121470624	78147	92352	78170	92375	0.9955	0.8462	NA
HG00732	chr1.b	106033062	106705099	75872	84981	75884	85268	0.9937	0.8928	NA
HG00732	chr2	242781356	243173250	141820	156942	141911	157033	0.9984	0.9037	NA
HG00732	chr3	197752672	197847149	144269	156674	144348	156753	0.9995	0.9208	NA
HG00732	chr4	190758552	191028515	153420	168663	153524	168767	0.9986	0.9096	NA
HG00732	chr5	180434839	180890638	130999	146105	131185	146291	0.9975	0.8966	NA
HG00732	chr6	170556794	170982180	135451	149252	135483	149284	0.9975	0.9075	NA
HG00732	chr7	159050819	159100967	126316	139282	126409	139375	0.9997	0.9069	NA
HG00732	chr8	146083131	146289619	108978	122513	108978	122698	0.9986	0.8895	NA
HG00732	chr9.a	47018625	47257238	41330	44043	41490	44203	0.995	0.9384	NA
HG00732	chr9.b	74258331	75661101	51790	59690	52015	59915	0.9815	0.8677	NA
HG00732	chr10	135346364	135456551	103705	113548	103792	113635	0.9992	0.9133	NA
HG00732	chr11	134634169	134765062	92787	107665	92833	107711	0.999	0.8618	NA
HG00732	chr12	132941764	133761246	96878	105916	96986	106070	0.9939	0.9147	NA
HG00732	chr13	95384250	96083538	73797	79044	74447	79694	0.9927	0.9336	NA
HG00732	chr14	88208749	88289376	67984	76421	68003	76445	0.9991	0.8896	NA
HG00732	chr15	82061292	82489655	59578	66943	59664	67029	0.9948	0.89	NA
HG00732	chr16	89524097	90226549	60981	69757	61584	70360	0.9922	0.8742	NA
HG00732	chr17	81075181	81187147	53693	65651	53737	65695	0.9986	0.8179	NA
HG00732	chr18	77937465	77998613	59938	65711	59977	65750	0.9992	0.9122	NA
HG00732	chr19	57638434	59047890	36349	52211	38005	53869	0.9761	0.6962	NA
HG00732	chr20	62735925	62894353	43458	49320	43656	49518	0.9975	0.8811	NA
HG00732	chr21	38651138	38698220	29498	32663	29536	32701	0.9988	0.9031	NA
HG00732	chr22	33891614	35185632	26592	32843	27189	33440	0.9632	0.8097	NA
HG00733	chr1.a	120687054	121471978	78165	85218	78513	85566	0.9935	0.9172	0.9623
HG00733	chr1.b	104605618	106705099	78256	81788	78263	82326	0.9803	0.9568	0.987
HG00733	chr2	242848538	243156044	160937	169337	160988	169388	0.9987	0.9504	0.9827
HG00733	chr3	197714224	197835306	151164	157384	151203	157423	0.9994	0.9605	0.9835
HG00733	chr4	190887644	191033624	160065	167482	160085	167526	0.9992	0.9557	0.9803
HG00733	chr5	180677903	180775316	127059	133041	127136	133118	0.9995	0.955	0.9851
HG00733	chr6	170573040	170876026	142067	148374	142100	148478	0.9982	0.9575	0.9869
HG00733	chr7	159063178	159100967	112539	122279	112587	122327	0.9998	0.9204	0.9819
HG00733	chr8	146091775	146289564	127031	131365	127161	131495	0.9987	0.967	0.984
HG00733	chr9.a	45429957	47257238	35674	37610	35823	37882	0.9613	0.9485	0.9823
HG00733	chr9.b	73710453	75675108	51918	54146	52297	54525	0.974	0.9589	0.9717
HG00733	chr10	135322327	135458008	103092	109752	103190	109850	0.999	0.9393	0.9806
HG00733	chr11	134743792	134843491	105708	111073	105766	111160	0.9993	0.9517	0.9768
HG00733	chr12	133060102	133772882	98486	103776	98692	104020	0.9947	0.949	0.984
HG00733	chr13	95926497	96087971	78808	80857	79030	81079	0.9983	0.9747	0.9911
HG00733	chr14	88167103	88289376	70587	74381	70590	74431	0.9986	0.949	0.9781
HG00733	chr15	82336806	82515720	60751	63991	60800	64040	0.9978	0.9494	0.9751
HG00733	chr16	89942123	90219976	62665	69100	62747	69182	0.9969	0.9069	0.9784
HG00733	chr17	81089674	81184544	57067	60559	57108	60600	0.9988	0.9423	0.9845
HG00733	chr18	77803703	78004335	56946	60804	57009	60867	0.9974	0.9366	0.9785
HG00733	chr19	58565663	59046622	48808	52390	48837	52753	0.9919	0.9316	0.9578
HG00733	chr20	62815006	62893775	41178	43590	41222	43634	0.9988	0.9447	0.9839
HG00733	chr21	38647538	38702673	31722	33980	31774	34033	0.9986	0.9336	0.9702
HG00733	chr22	34154648	35185632	30681	31984	31116	32419	0.9707	0.9593	0.9642
NA12878	chr1.a	120920082	121474080	71745	81170	71753	81178	0.9954	0.8839	0.9572
NA12878	chr1.b	106038307	106705099	71918	80056	72199	80337	0.9938	0.8984	0.9731
NA12878	chr2	242929566	243173588	160373	174064	160449	174140	0.999	0.9214	0.9722
NA12878	chr3	197757593	197860453	136187	146827	136249	146889	0.9995	0.9275	0.9686
NA12878	chr4	190887952	191027015	139642	153339	139688	153385	0.9993	0.9107	0.9699
NA12878	chr5	180561918	180773669	126144	138068	126189	138113	0.9988	0.9136	0.973
NA12878	chr6	170605290	170981607	140038	150660	140058	150680	0.9978	0.9295	0.9717
NA12878	chr7	159018444	159098439	111012	122469	111093	122550	0.9995	0.9065	0.9713
NA12878	chr8	145981736	146292014	107481	117399	107512	117452	0.9979	0.9155	0.9692
NA12878	chr9.a	44693708	47202383	34441	38600	34481	38967	0.9469	0.8923	0.978
NA12878	chr9.b	74605297	75637004	48298	53803	48421	53926	0.9864	0.8977	0.9622
NA12878	chr10	135301629	135456560	101273	110927	101402	111056	0.9989	0.913	0.9728
NA12878	chr11	134724486	134843372	95920	104455	96006	104541	0.9991	0.9183	0.9695
NA12878	chr12	133734135	133780414	94112	101062	94128	101092	0.9997	0.9312	0.9716
NA12878	chr13	95347250	96055556	71338	77511	71484	77696	0.9926	0.9204	0.9645
NA12878	chr14	88172054	88287990	63743	69079	63745	69144	0.9987	0.9228	0.9724
NA12878	chr15	81998555	82504512	53225	58675	53308	58903	0.9939	0.9071	0.9705
NA12878	chr16	89912788	90209341	63352	68341	63516	68505	0.9967	0.927	0.9706
NA12878	chr17	81051747	81183983	47945	54478	48009	54542	0.9984	0.8801	0.956
NA12878	chr18	77937591	77995025	56915	61794	56954	61833	0.9993	0.921	0.9749
NA12878	chr19	58804656	58896993	42558	51403	42608	51453	0.9984	0.8279	0.9459
NA12878	chr20	62675413	62896859	43339	47885	43430	47976	0.9965	0.9051	0.9709
NA12878	chr21	38629152	38706289	29717	32191	29755	32229	0.998	0.9232	0.9602
NA12878	chr22	33979929	35184053	26980	31396	27394	31810	0.9658	0.8594	0.9609
NA12878	chrX	150312193	155169349	54588	65788	58742	69968	0.9687	0.8298	0.9295
