## Supplemental Tables 9 for "Common DNA sequence variation influences 3-dimensional conformation of the human genome"

### Sheet: table_S9a
chr	pos	3D QTL type	gwas.phenotypes	gwas.pmids
chr3	20111546	DI	Staphylococcus aureus nasal carriage (intermittent)	26569114
chr5	136716724	DI	HIV-1 susceptibility	25786224
chr11	61712131	DI	Estradiol levels	22675492
chr14	61005625	DI	Educational attainment (years of education)	30038396
chr1	159148513	INS	Select biomarker traits	17903293
chr1	201965855	INS	Blood protein levels	30072576
chr4	36068571	INS	Gut microbiota (functional units)	27694959
chr6	42054346	INS	Amyotrophic lateral sclerosis (sporadic)	24529757
chr6	161125419	INS	Lipoprotein (a) levels	28512139
chr12	30975469	INS	Colorectal cancer	29228715
chr14	96003198	INS	Mean corpuscular hemoglobin,Mean corpuscular volume	27863252,27863252
chr1	150618961	FIRE	Tonsillectomy	28928442
chr1	207269858	FIRE	C4b binding protein levels	20212171
chr2	201254049	FIRE	Chickenpox	28928442
chr5	32278233	FIRE	Response to serotonin reuptake inhibitors in major depressive disorder	25897834
chr5	153680747	FIRE	Schizophrenia,Schizophrenia,Autism spectrum disorder or schizophrenia,Schizophrenia,Schizophrenia	26198764,25056061,28540026,28991256,29483656
chr7	77508633	FIRE	Calcium levels	29403010
chr18	60066888	FIRE	Total body bone mineral density	29304378
chr22	46309893	contact	Red blood cell count,Hematocrit	27863252,27863252
chr6	12903435	contact	Coronary artery disease or ischemic stroke,Coronary artery disease or large artery stroke	24262325,24262325
chr6	12903435	contact	Coronary artery disease or ischemic stroke,Coronary artery disease or large artery stroke	24262325,24262325

### Sheet: table_s9b_LD_40Kb
chr	pos	3D QTL type	gwas.phenotypes	gwas.pmids
chr1	150114083	DI	Uric acid levels	21294900
chr14	61005625	DI	Educational attainment (years of education)	30038396
chr3	20111546	DI	Staphylococcus aureus nasal carriage (intermittent)	26569114
chr3	56667682	DI	Height,Height	20881960,25282103
chr5	136716724	DI	HIV-1 susceptibility	25786224
chr7	17054346	DI	Lung cancer in ever smokers	28604730
chr9	117580914	DI	Crohn's disease	26192919
chr11	61712131	DI	Estradiol levels	22675492
chr1	150618961	FIRE	Tonsillectomy	28928442
chr1	169510380	FIRE	Blood protein levels,Blood protein levels	29875488,29875488
chr1	169510524	FIRE	Ischemic stroke,Blood protein levels	26732560,29875488
chr1	169511734	FIRE	Blood protein levels,Blood protein levels	28240269,29875488
chr1	169511755	FIRE	Venous thromboembolism	25772935
chr1	169515183	FIRE	CTACK levels	27989323
chr1	207269858	FIRE	C4b binding protein levels	20212171
chr2	201254049	FIRE	Chickenpox	28928442
chr3	46352384	FIRE	Celiac disease	18311140
chr5	32278233	FIRE	Response to serotonin reuptake inhibitors in major depressive disorder	25897834
chr5	153680747	FIRE	Schizophrenia,Schizophrenia,Autism spectrum disorder or schizophrenia,Schizophrenia,Schizophrenia	26198764,25056061,28540026,28991256,29483656
chr6	154726988	FIRE	Parkinson's disease	22451204
chr7	77508633	FIRE	Calcium levels	29403010
chr7	98750379	FIRE	Inflammatory bowel disease	26192919
chr11	95964519	FIRE	Methadone dose in opioid dependence	28115739
chr14	68660428	FIRE	Breast cancer,Breast cancer,Breast cancer	29059683,23535729,25751625
chr18	60066888	FIRE	Total body bone mineral density	29304378
chr1	159148513	IS	Select biomarker traits	17903293
chr1	201965855	IS	Blood protein levels	30072576
chr4	36068571	IS	Gut microbiota (functional units)	27694959
chr6	36397492	IS	Mean platelet volume	27863252
chr6	42054346	IS	Amyotrophic lateral sclerosis (sporadic)	24529757
chr6	161125419	IS	Lipoprotein (a) levels	28512139
chr10	95072536	IS	Gut microbiome composition (summer)	26528553
chr12	30975469	IS	Colorectal cancer	29228715
chr13	92445229	IS	Lung cancer	20304703
chr14	96003198	IS	Mean corpuscular hemoglobin,Mean corpuscular volume	27863252,27863252
chr19	18517331	IS	Systemic lupus erythematosus	28714469
chr19	18517767	IS	Systemic lupus erythematosus	28714469
chr20	55101317	IS	Heschl's gyrus morphology	25130324
chr22	46309893	Contact	Red blood cell count,Hematocrit	27863252,27863252
chr4	38387395	Contact	Systolic blood pressure,Diastolic blood pressure	27618452,27618452
chr6	12903435	Contact	Coronary artery disease or ischemic stroke,Coronary artery disease or large artery stroke	24262325,24262325
chr6	12903435	Contact	Coronary artery disease or ischemic stroke,Coronary artery disease or large artery stroke	24262325,24262325
chr6	153391618	Contact	Educational attainment (MTAG),Highest math class taken (MTAG),Educational attainment (years of education)	30038396,30038396,30038396
chr9	38456365	Contact	Hypertension	22384028
